# Age-associated modulation of TREM1/2- expressing macrophages promotes melanoma progression and metastasis

**DOI:** 10.1101/2024.11.20.624563

**Authors:** Marzia Scortegagna, Rabi Murad, Parinaz Bina, Yongmei Feng, Rebecca Porritt, Alexey Terskikh, Xiao Tian, Peter D. Adams, Kristiina Vuori, Ze’ev A. Ronai

## Abstract

Aging is a known risk factor for melanoma, yet mechanisms underlying melanoma progression and metastasis in older populations remain largely unexplored. Among the current knowledge gaps is how aging alters phenotypes of cells in the melanoma microenvironment. Here we demonstrate that age enriches the immunosuppressor tumor microenvironment, which is linked to phenotypes associated with melanoma metastasis. Among cellular populations enriched by aging were macrophages with a tolerogenic phenotype expressing TREM2 and dysfunctional CD8-positive cells with an exhausted phenotype, while macrophages with profibrotic phenotype expressing TREM1 were depleted. Notably, TREM1 inhibition decreased melanoma growth in young but not old mice, whereas TREM2 inhibition prevented lung metastasis in aged mice. These data identify novel targets associated with melanoma metastasis and may guide aged-dependent immunotherapies.
