## Supplemental Table 15 for "Age-associated modulation of TREM1/2- expressing macrophages promotes melanoma progression and metastasis"

### Sheet: Table S1
Proinflammatory signature genes
CCL13
CCL15
CHI3L1
CXCL10
F13A1
FN1
HP
IFI16
IFIT1
IFITM2
IL15
KDM6B
LGALS3
S100A10
S100A11
S100A4
S100A6
THBS1
TREM1
VCAN
VIM

### Sheet: Table S2
Tolerogenic signature genes
APOE
C1QB
C1QC
CCL13
CCL18
CCL2
CCL4
CCL7
CTSA
CTSB
CTSH
CTSL
CTSS
MAF
MERTK
MRC1
MS4A7
PTGS1
TNF
TREM2
